# Analyzing long-read CRISPR experiments with CRISPRLungo

**DOI:** 10.1101/2025.10.21.683786

**Authors:** Gue-Ho Hwang, Benjamin Vyshedskiy, Timothy Barry, Jing Zeng, John P. Manis, Akiko Shimamura, Daniel E. Bauer, Luca Pinello

## Abstract

Long-read sequencing can characterize complex genome editing-induced DNA sequence changes such as large deletions, insertions, and inversions that are difficult to detect using short-read sequencing. However, PCR amplification and sequencing errors complicate accurate variant detection, and existing analysis tools are not optimized for gene editing specific allelic outcomes. Here we present CRISPRLungo, a computational pipeline specifically designed for long-read amplicon sequencing of gene edited samples. CRISPRLungo incorporates unique molecular identifier (UMI)-based error correction and statistical filtering to distinguish true editing events from background noise, enabling robust detection of small indels and structural variants. Through systematic benchmarking using simulated datasets, we demonstrate that CRISPRLungo outperforms existing approaches in both accuracy and read recovery. CRISPRLungo supports both Oxford Nanopore and PacBio platforms and identify previously undetected structural variant edits such as inversions in published CRISPR datasets. To demonstrate allele-specific edit quantification, we applied CRISPRLungo to analyze edited primary cells from a patient with harboring compound heterozygous *SBDS* mutations, accurately quantifying *SBDS* editing outcomes despite contaminating reads from the homologous *SBDSP1* pseudogene. To maximize accessibility, we developed a fully client-side web application requiring no installation, making advanced long-read analysis accessible to researchers regardless of computational expertise. CRISPRLungo is freely available at https://github.com/pinellolab/CRISPRLungo with a user-friendly web interface available at https://pinellolab.github.io/CRISPRLungo.
