## Supplementary Table 1 for "Analyzing long-read CRISPR experiments with CRISPRLungo"

### Sheet: Sheet1
Supplementary Table 1. Data information from SRA
Sample name	SRA project	SRR
PacBio_BCL11A_D4_1	PRJNA780655	SRR19837567
PacBio_BCL11A_D4_2		SRR19837566
PacBio_BCL11A_D17_1		SRR19837569
PacBio_BCL11A_D17_2		SRR19837568
PacBio_BCL11A_Control		SRR16953498
PacBio_SD02_D4_1		SRR19837562
PacBio_SD02_D4_2		SRR19837561
PacBio_SD02_D17_1		SRR19837564
PacBio_SD02_D17_2		SRR19837563
PacBio_SD02_Control		SRR16953501
nCATS_72Q_SUP_1_gRNA5_1	PRJNA916868	SRR22937757
nCATS_72Q_SUP_2_gRNA5_2		SRR22937756
nCATS_72Q_SUP_3_gRNA4+5_1		SRR22937755
nCATS_72Q_SUP_4_gRNA4+5_2		SRR22937754
